# Genome-wide analysis of GATA factors in moso bamboo (*Phyllostachys edulis*) unveils that PeGATAs regulate shoot rapid-growth and rhizome development

**DOI:** 10.1101/744003

**Authors:** Taotao Wang, Yong Yang, Shuaitong Lou, Wei Wei, Zhixin Zhao, Chentao Lin, Liuyin Ma

## Abstract

**Background:** Moso bamboo is well-known for its rapid-growth shoots and widespread rhizomes. However, the regulatory genes of these two processes are largely unexplored. GATA factors regulate many developmental processes, but its role in plant height control and rhizome development remains unclear.

**Results:** Here, we found that bamboo GATA factors (PeGATAs) are involved in the growth regulation of bamboo shoots and rhizomes. Bioinformatics and evolutionary analysis showed that there are 31 PeGATA factors in bamboo, which can be divided into three subfamilies. Light, hormone, and stress-related *cis*-elements were found in the promoter region of the *PeGATA* genes. Gene expression of 12 *PeGATA* genes was regulated by phytohormone-GA but there was no correlation between auxin and *PeGATA* gene expression. More than 27 *PeGATA* genes were differentially expressed in different tissues of rhizomes, and almost all *PeGATAs* have dynamic gene expression level during the rapid-growth of bamboo shoots. These results indicate that *PeGATAs* regulate rhizome development and bamboo shoot growth partially via GA signaling pathway. In addition, *PeGATA26,* a rapid-growth negative regulatory candidate gene modulated by GA treatment, was overexpressed in Arabidopsis, and over-expression of *PeGATA26* significantly repressed Arabidopsis primary root length and plant height. The PeGATA26 overexpressing lines were also resistant to exogenous GA treatment, further emphasizing that PeGATA26 inhibits plant height from Arabidopsis to moso bamboo via GA signaling pathway.

**Conclusions:** Our results provide an insight into the function of GATA transcription factors in regulating shoot rapid-growth and rhizome development, and provide genetic resources for engineering plant height.
