## Additional file 1: Table S1 for "Genome-wide analysis of GATA factors in moso bamboo (*Phyllostachys edulis*) unveils that PeGATAs regulate shoot rapid-growth and rhizome development"

### Sheet: Table S1
Table S1. The coding region sequences of PeGATA genes
Gene name	Sequence
PeGATA1	ATGGCGGAGAGGGAGGGCTTCTCGGTGGAAGACCTGCTGGACCTTGAGGAGTTCTGCGAGGCGGACAAGGACGGCGCCGAGGAGCACGAGGGGGAGGAAGCGCCACCGGCCGCCGCGGACCAGGAGAAGTCGAACGACGACTCTCAGCAGTCGTCGGTCGTGTCGTACGAGCTCGTGCCGCCCCCGCCTCCGCCGCCGGAGATTGTTGACCTGCCGGCGAAGCGCAGCAAGCGCTCTCGGGCCTCGGGGTGGTCGCTCTCGGGTGCGCCGCCCTTCTCTGACTCGACGTCATCGTCTTCGACCACCACCACATCCTCGTGCTCCTCGTCCGCCTCGTTCTCGCCGTTCTTCCTGCTGGACTCGCCCCCCCTCGGCGTCTCGGATCTCCCAGAGGACTAC…
PeGATA2	ATGGCGAGCGGCGGATTCTTGGAGGAGATGATGAGGGAGCAGAGCCTCCTGGAGGCGACGTGCGGTGACCTCTTCGACCACATCGACGACCTGCTCGACTTCCCCAAGGAGGACTCCGCCGACGACGTGCTCCTCCTCGACGCGCCCGCGCCCGGCAGCCCGCTCTCCGCGCGCATCATCGACGTCGGCTACGGCAAGCCGGCGCCCCCGCCGCTGGTGGCGCCGCCCCCCGCGCAGGGCGACGCGGCGTTCTTCGACGCGCAGGGCGCGCTCGGGGCGGAGGCGTTCGACGGCAAGAACGGCCACATTGGCTCGTGTGATGAGCTAGACATGGACATGGCGCAGCTGGAGTGGCTGTCGGAGCTCTTCGACGACACCTCCATCCCGCACGAGCCCGCC…
PeGATA3	ATGGTTTTCTGTTTCCCTCCACACACTCCGCCCTCTCCCCTCCTCCACCTTGAGATCTCGCCGACTCGCCCCCTTTTTCTCCGCCCCCTCCGATCGTCTCATCCTCCATTCCTCCCTCCCTCCCTCCCTCCCCCATCGGCATCGCTTCCCTCCACTCTTCCTCCTTCTCCCGCCCCTAACCCCTACTATTCTAGTAGTCTAGCAGCAGCAGGCAGACCTAGTGGAGTAGCTGCTAGATACCGGAAGCAGAGATCTGCCACGGATCAAGAAACCCCTAGACCCGAGCCTCCGCCTCTCGATCCGCGTGCCGGAGCCGTGGAGCGCCGGAGCTGCGGGGAGGGTGGGGCGGGAGAGGGGAGTGCTGGTGTTGTGTTAGATCCGCCGATCTTGGCGACGGAG…
PeGATA4	ATGGAGCAGTACGAGTCGCAGCAGGAGCACGAGGAGGATGAGGAAGAGGCGGAGGAGGATCACGAGGGTGGCGCCGGGGAGGTTGTCCCGATGGACGCGGATGTCGCCACTGCCGCCGCGGCGGACGCGCACGGGGCGATGGTGCCGGCGGCCGCCGCGGCCGCGGAGGCGGGGGGCGTGCCGCACATCGGGTCGAACACGCTCACACTGTCGTTCCAGGGCGAGGTGTACGTCTTCGAGTCCGTGTCCGCCGAGAAGAGGTTGAATTTTCCACACCGGGTAGCATCGCTGATGAGGTTCCGGGAAAAGCGGAAAGAGAGGAACTTCGATAAGAAGATCCGGTATACTGTTCGGAAGGAAGTTGCACTTAGGATGCATCGCAATAAAGGGCAGTTTACA…
PeGATA5	ATGGTGGGGGGCGGGGCGGCTGACAAGGACGCGGCAGCGCAGGCTGAAGAGCTACCCAGCGGCGCGGGCGCCAGCTTGATTGGCTTCTTTGACCACACGGTAGCTGTTTCTCCCATGACTGTGGCTGAGGGGTTGGAGGTGGCGGCGGGAGGAGAGGGACAGGGGGAGGGAGAGGAGGAGGAGGAGCTGGAGTGGCTTTTGAACAAGGACGCGTTCCCGTCGGTGGAGACGATGGCGGCGGAGGTGGAGGCGGCGCCGGCGCGCGCGGCGGTGGGGCCGAGGACCAAGGGGCTGCGGCGTCGGCGGCGGGTGACGGCGCCGTGGAGCCTCCCACCGGTGCTGCCGAGTCCGCCCCAGGCGGCGGCCGGGGCGCCGCGGCGCCGGTGCACTCACTGCGCG…
PeGATA6	ATGGCGGAGGCGGTGTTGGAGGGGAGCGAGCCGGTGGATCTGTCCAAGCACCCCTCCGGCATCGTCCCCACGCTCCAGAATATTGTGTCCACGGTCAACTTGGACTGTAAATTGGACCTGAAAGCAATCGCTCTTCAAGCGCGCAATGCAGAATACAACCCCAAGCGTTTTGCTGCGGTTATAATGAGGATAAGGGAACCAAAAACTACAGCATTGATATTTGCATCAGGAAAAATGGTCTGCACTGGAGCAAAAAGTGAACAACAATCCAAACTTGCAGCTAGAAAATACGCTCGTATCATCCAGAAGCTTGGTTTTCCTGCTAAATTCAAGGACTTCAAGGTACAGAATATTGTTGGGTCTTGTGATGTCAAATTCCCTATAAGGCTTGAGGGCCTT…
PeGATA7	ATGGATCCATCCCCTCCCGTCGACAAGGTGGATCCCGACGAGTGCACCGCCTCCGGCGAACCCAAGGCCTGCGCCGACTGCCACACCACCAAGACTCCGCTCTGGCGCGGCGGACCAACAGGACCCAAGTCGCTGTGCAACGCCTGCGGGATCCGCTACCGGAAGAGGAGGAGGCAGGCGCTGGGGCTGGACGCCACCGAGACCGAGGGCGCAGAGCAGCAGCAGCAGCAGCAGCACAGGAAGAAGGCCAAGAAGGAGAACAAGGAGGACGAGGTCACCGTGGAGCTCCACATGGTCGGCTTCGGCAAGGACGTCGTGCTCAAGCAGCGCCGCCGGATGCGCCGCAGGAAATGCCTCGGCGAGGAGGAGAGGGCAGCCATCCTCCTCATGGCCCTCTCC…
PeGATA8	ATGCTGCAGGAGCTGGCGCCATGTACGTGTGGGCTGCTCTACGGCAGCTGCGGCGGCGGGTGCGGCGGCGCCGCGGCGGCCTTCTCGCTGCTGTTCCCCATGGCGAGCGGACAGTACTACTACAGGCAGTGCGGCGCGGAGGAGGAGGACGGGCCGGTGGACTGCACGCTGTCGCTCGGCACGCCGTCGACCCGGCGGGCCGTGCCGTCCGCGCTCGCGGGCGGCAAGCAGGAGGGTGCCGTGGCTTCTTGCAAGGAGGCCGCCCTGCCCGCCCGGCGGTGCGCGAACTGCGACACCACGTCGACGCCGCTCTGGCGGAACGGGCCACGGGGACCCAAGTCGTTGTGCAACGCCTGCGGGATCCGGTACAAGAAGGAAGAGAGGCGCGCCGCCGCGGCT…
PeGATA9	ATGGCGTCGGAGTGGGAAATGGCCATGGGCGTGGAGCTCGGCATGGGAATGGGCACGTACCACAACGCCCCGGGCATCACCGCCGCACCGATGGGCCACCACGGCAACGGCGGCGGTTTCTCCACGGCTCACCACTTCTACGGGATGCCGCCGATGGGCGACGCCATGCGCGTGGACGAACTCCTCGACCTCTCCAACGCGGGCGCCCACGAGTTCTTCCCTGCCTCCGCGACCGCCGCCGCCGCCGACAACGGGCACCACCTCGGCGCCATGGGCGAGCCGTCGGCCAACACCCCGTCCGCCACGTCGTCGGATCACCAGACGTCGATGCTCTCCTTCGCCGACGAGTTCTACATACCCAGCGAGGAAGCTGCGGAGCTGGAGTGGCTATCCAAGTTC…
PeGATA10	ATGGAGGCGACGGCCGAGTACAACGTGCATGGCTACTACGCCGGCTCGGGCCGCGACAAGAAGGGTGCGGCGTGCGGGGACCACTTCGTCGTGGACGACCTCCTCGTGCTGCCGTACGACGACGAGGAGGAAGGGGAGGGGGAGGCGGCCGGCGCCGGCACCCTCGCCGGTTTCGGGAACGCGTCGGCCGACTCCTCGACCGTCACGGCCCTGGACAGCTGCAGCAACTCCTTCTCCGGCCTAGCCGACGGCGACTTCTCCGGCGAGCTGTGCGAGCCGTACGACCAATTGGCGGAGCTGGAATGGCTGTCTAATTACATGGGCGAGGGCGTCGACGCCTTCGCCAGCGAGGACCTCCAGAAGCTGCAGCTCATTTCCGGCATCCCCTCCGGCGGCTTC…
PeGATA11	ATGGATGTGCACCCACCAAATGCGGCCGCCTCCTCCCCCTTGGGGGATTTGTTTCCCCATGAGCCTGCAATGGAAAGTGAAGACAGCAGTGTAGAATGGCTCTCCATCTATGTGGAGGACTGCTTGTCTAGCTCTGCGTCGTACACAAACCCTGTCTTCGCAGAACAAGCACCTACTACAATGACAAATCAAAACGCTGCAAGACCGAAATTACCACCACCTTCATCTTCCAATTCCAGAAGAAAGAAAAGGAGCCTGGCCTCTGTAATAAGTGAAGATGACGACCAACACTATTTCACGTTGTTTGTTGAGCCACCTCTACTCCTTCTTGATCAGAAGCATTGGCTAGCAGAGAGTGAGCTCATCCTCCCGAAGAAAGACAGAGACCAAGAACTTGTC…
PeGATA12	ATGCTGCACGAGGCGGCGCCATGCACGTGCGGGCTGCTCTACGGCAGCTGCGGCGGCGGCTGCTCGCTTCTGTTCGCGGCGGCGCCGGGGGACCACCACCACTACAAGCAATGCGGCGACGAGGAAGCCGGGGGCTTCGACGGATCGGCGTACGGCGGCTCGGTGGACTGCACGCTGTCGCTTGGCACGCCGTCCACCAGGCGCGCCGAGGCGGGCGCACGCGTGCCGGCTGCAGTAGCCGGGCTGCCGTGGGAGGCGGTGCCCAGCTGCAACGGCAGGACGGACCAGGCTAACGCCTGCGCCAACTGCGACACGACTTCAACCCCGCTCTGGAGGAACGGGCCACGCGGACCAAAGTCGTTGTGCAACGCGTGTGGGATCCGGTACAAGAAAGAGGAG…
PeGATA13	ATGGATCCATCCCCTCCTGTCGACAAGGTGGATCCCGACGAGTGCACCGCCTCCGGCGAGCCCAAGGCCTGCGCCGACTGCCACACCACCAAGACTCCCCTCTGGCGCGGCGGGCCAACAGGACCCAAGTCGTTGTGCAACGCCTGCGGGATCCGGTACCGGAAGAGGAGGAGGCAGGCGCTGGGGCTGGAGGCCGCCGCCGAGGGCGCCGAGCAGCAGCAGCAAAAGAAGAAGAGCAAGAAGGAGGACGAGGTCACCGTCGAGCTCCACATGGTCGGTTTCGGCAAGGATGTCGTGCTTAAGCAGCGCCGCCGGATGCGCCGGAGGAAATGCCTAGGCGAGGAGGAGAGGGCGGCCATCCTCCTCATGGCCCTCTCCTCCGGCGTCATCTACGCC
PeGATA14	ATGGCGGCGGATGGCCACGATCCCCTGCTCCCGTCGGACGGCGCCGCCGGCGAGGACGACGCCGCCGCGGCGGAGGCGCTTCTGAGCGCGGCGTCAGAACAGCTGACGCTGGTGTACCAGGGCGAGGTCTACGTCTTCGACCCCGTCCCGCCCCAAAAGGTTCAGGCTGTTCTGTTGGTACTTGGAGGGTGTGAGGTGCCTCCTGGTTTAGTAAGCATGACTGTACCTTCTGCATCTGATGAAAAGAGTACAACTGCGGCTGCCAGAAGGGTTGCTTCCTTGATGAGGTTTCGTGAGAAGAGGAAGGAAAGATGTTTTGATAAGAAAATAAGATACAGTGTGCGCAAGGAGGTTGCCCAAAAGATGAAACGGCGTAAAGGCCAGTTTGCTGGAAGGGCA…
PeGATA15	ATGAGCGGCCACCACGACGCTAAGCCCTACCAGCCCCGCCGCGGCCCGGAGCACCCCCCACCGCTGCAGCCGGCGGAGGAGGAGGCGGCTGCCGAGGCTGAGGCGATGGAGCAGCACGAGTCGCAGCAGGAGCACGAGGAGGGTGAGGAAGACGGGGAGGAGGAGCACGAGGGTGGCGCCGAGGAGGCTGCCCCGACGGACGCGGATGTGGCCGCCGCCGCGGTGGACGCTCACGGGGCGATGGTGCCGGCCGCCGCCGCGGAGGCAAGGGGCGTGCCGCACGTCGGGTCGAACACGCTCACGCTGTCGTTCCAGGGCGAGGTGTACGTTTTCGAGTCCGTGCCTGTCGAGAAGAGGTTGAATTTTCCACACCGTGTGGCATCGCTGATGAGGTTCCGG…
PeGATA16	ATGGATTCCTCGGTCGAGAAGGGGAGCGGGTCGCTGGATCCGGACGAGCGCACGGCGTCCGGCGAGCCCAAGGCCTGCACGGACTGCCACACCACCAAGACGCCGCTCTGGCGCGGCGGCCCCTCCGGCCCCAAGTCGCTGTGCAACGCGTGCGGGATCCGGTACCGGAAGAAGAGAAGGGAGGCGCTGGGCCTGGACGCCGGCGAGGGCGCCGAGCAGCAGCAGAAGAAGAAGACCAAGAGGGAGAGGGAGGAGGTGACCGTGGAGCTCCGCATGGTGGGGTTCGGCAAGGAGGTGGTGCTCAAGCAGCGGCGGCGGATGCGGCGGAGGAGACGCCTCGGCGAGGAGGAGAAGGCGGCCATCCTCCTCATGGCCCTCTCCTCCGGCGTCATCTACGCC
PeGATA17	ATGGATCCCCCAATCTTGTTCCCCTTTGTGATCAACAACAGCAGCCCTAGTGACAGCAGTCTAATCTATGGATCAGACCATCACTTGAGGCAGCATCAAGCTATACTGGAGCCCCAACATATGATTGGTGGATCATCAAGCGTCTTTGCGACACCGTTCCCGACCGTCGAGAGCATCCATGACGACATGATCGAGCGGTCCTCGTACGATCCATACGATATGGAGAAGCTGCAGGTCACCAGTGGATCAGTCAAGACCGGCAAGTGGACGGCGCCTGCTGCGGCCAAGATGAGGATCACGAGGAAGACGAGCGATTCCGGTGTTGGCGGGGCAGCGAAGAAGCCGAGGAGGAGGGCACAGGCATACGAGGATCACAACCACAGCAGCATGATGAACCAA…
PeGATA18	ATGTCTACCATCTACATGAGCCAACTATCTACTCTCCCTCTAATGGAGGGAGATCAGGATCAGGGACACTTTCCAGCCTTCCATCTGCTAGCAAAGGACCCTCCTATCTTGTTCCCTTTCATGATCAACAGCCCTGTGGAGCACCAAGGGCAAAGCTATGGAGACCAGCACCTGAGGCACCAAGTTTTGGGTGAATCTAATCAGCAGTTCAATGATCACATGATGATGGGCGGATCAGACGCCTTCCCTACGCCGGCACAGTTTCGGCCGACCATTCAGAGCATCGGCAGCGACATGATGCAGCGATCCTCATATCATCCATACGATATCGAGAACAAGCGCGCCGACGGATCGGCCAGCAAGTGGACATCCACCACGCCGCCAGCGAAGATGAGGATC…
PeGATA19	ATGTGTGTGATTCAGAGCGAGGAAGCTGCGGAGCTGGAGTGGCTATCCAAGTTCGTCGACGATTCCTACTCCGACATCCCGAATTACTCGTCGGCAGCGCATGCGGCAATGGCGGCGGCAGCGGCTGCTTCGGCGGCCAGCAACGGTGGTGTCAACTCGGCTGGTCAAGACAGCTGTATCACAGCGGCGCTTGGACGCGGAGCGCGAAGCAAGCGGTCGCGCGCGACCGCCGCGGCTGCTGCCGCGAGGCACTCCCTCGTGCCGCTCCCGCCATCGCAGTCCTCGCCCTCATCGTCCTGCTCGTCGTCCGACTTCCCGTCCTCGAAGCCGGCACGCCCGAACGGCTCCATCGGCAGCCGTGGTAAGAAGAGCCCCGGGGCCGGTGGGCCCGCGGGGGAT…
PeGATA20	ATGGCTGTACCTAATGCATATGATGAAAAGAGTACAACTGTGGCTGCCAGAAGGGTTGCTTCCTTAATGAGGTTTCGTGAGAAGAGGAAGGAAAGGTGTTTTGATAAGAAGATAAGATACAGTGTGCGCAAGGAGGTTGCACAAAAGATGAAACGGCGTAAAGGCCAGTTTGCTGGTAGGGCACATTTTGGTGATGGTGCATGTTCTTCTGCTGCTTGTGGCTCCCCAGCTAACGGAGAGGATGATCATTTTCGAGAAACCCATTGCCAAAATTGTGGCATCAGCTCAAGGCTTACTCCAGCAATGCGTCGGGGGCCAGCTGGTCCAAGGTCTCTCTGTAATGCTTGTGGCCTAATGTGGGCAAATAAGGGTACACTGAGAAGTCCATTGAATGCCCCC…
PeGATA21	ATGGCCGCGCTGAGGAGTAGCCAGAGGACGTACGAGGCGGCCGAGGAAATAGCCGCCGCCGCCGCCGCCGGGCCGGCGGCCTGGGGGGCGGTGGAGAGGGGAGTAGGGCTGTTGGGGGAGGGCTTCTCGGTGGAGGAGCTGCTGGACCTGGAGGAGCTCTGCGAGGTGGACAAGGAAGTGGACGAGCTCTGCGAGGCGGCGCCTGCGGCCGTGGAGGAGAAGTCCAGTGACTCCCGCGGGTCGTCGGTGCTCTCCTACGAGCTCATGCCGCTGCCGCCGCCGGTGATTGACCTGCCGGAAGTCGCCTTGTCAGCGGCGGACTCTATGCGCATCCCGACCATATGCGCGCTGTCGACGGAGGCGCTGGTGCCGGTGAAGGCGAAGCGCAGCAAGCGCTCG…
PeGATA22	ATGACGGGGCTGGGGATGGCCGACGGCGGCAGCTACCCTCAAGAGGCGGCGGTGGCTGATCTACAGCAAGATCAAGCAGCGACGAGAAGCAACAGCGGTGGTTATCCCTCTCCCCTTCATCTCCTCTCGACCCTCTCCCCCTCGATTTATGGGTTCGCCCCTTTTTGGGGATCAGATCGCGTCCCCCAGCGAATCAGATCGCGAGCGAACCCCGAATCAGATCGCGTGATCCAGATCGGGGTTCGAAGGTGGTTGCCGCGAATCCGGTGTCAGAATTGTGGCACTAGTGAAAAGATGACACCGGCAATGCGTCGTGGGCCAGCTGGTCCAAGGACTTTGTGCAATGCTTGTGGACTGATGTGGGCAAACAAGGGTACCCTGAGAAGTTGCCCCAAGGCA…
PeGATA23	ATGTCCGACGCGGCCGCAACCCAGGACGCCGACGCCGAGATGCACCACGCCACGGCGGCAGCCGCAGCCGACGACGACGACGACGACACCGAGGAGCAGGACGAGGACGAGGACGATGAGGAGGAGGAGGAGGAGGATCCCCCGCTGGCCGAGGAGCCGCCGGCCCCGGCGCCGGTCACGGCTTTGCCGGGGAGCCTGAACCAGCTGACTCTGCTGTTCCAGGGCGAGGTCTACGTGTTCGAATCCGTCACCCCCGAGAAGCTGAAGTCTGTTTTCCAGGTTCAAACTGTCCTGTTACTGTTAGGAAGTGGTGAAATGCCACCTGGTTCAGCTGGCATGGTTTTACCTAATCAACATGAAAATAGGGGTTATGATGATATACTTCGGAGGACAGACATT…
PeGATA24	ATGTCTACCATCTACATGAGCCAATTATGTAGTCTCCCTCTAATGGAGGGAGATCAGGATCAAGGACACTCTCCAGCCTTCCATCTAGCAAAGGACCCTCCTATCTTGTTCCCTTTCAATTTCATGATCAACAGCCCTGTGGAGCACCAAGGGCAAAGCTACGGAGACCAGCACTTGTGGCACCAAGTTTTGGGTGAATCTAATCAGCAGTTCAATGATCACATGATGACGGGAGGATCAGACGCCTTCCCTACGCCGGCACTGTTCCGACCGACCATTCAGGGCATCGGCAGCGACATGATCCAGCGATCCTCGTATGATCCATACGATATCGAGAACAAGCCCGCCGATGGATCGGCCAGCAAGTGGACATCCGCCACGCCGCCAGCGAAGATGAGG…
PeGATA25	ATGACCCACCAGACGCTCATCTCTTCCACCCCTGCCTTTTCCTCTGCATCCCACTTCCCCCACGCCGCCTCCTCTTCGTCCTCGCCTTCGCTTTCCCCCCGCTCCTCCTACTCCTGTGCCGCCGCCGCCACCTCCGTTATGTCGTCGTTCGCGCACCACCACGGCTCGCTGGTGGAGAGGGAGGGGAGGATGGCCGCGCTGAGGAGTAGCCATAGGACGTACGAGGCGGCCGAGGAGATGGCCGCCGCGGCGGCCGCCGGGCCGGCGGCGTGGGGGGCGGCGGAGAGGGGGGTAGGGCTGTTGGGGGAGGGGTTCTCGGTGGAGGACCTGCTGGACCTGGAGGAGCTCTGCGAGGTGGACAAGGAAGTCGGCGAGCTCTGCGAGGCGGCGCCGGCGGCT…
PeGATA26	ATGTCTGCCATCTACATGAGCCAGCTCTCTACCACTCTCCCTCTAATGGAGGGAGATCGTCATCATCAGGGTCACTTCCAAGCCTTCACCCTACCAAAGGATCCCCCAATCTTGTTCCCCTTTGTGGTCAACAATAGCAGCCCTAGTGACAGCAGTCTAATCTATGGATCAGACCATCAATTGAGGCAGCATCAAGCTATACTGGAGTCCCAACATATGATTGGTGGATCATCAAGCGTCTTTGCGACGCCGTTCCCGACCGTCGAGAGCATCCGCGACGACATGATCGAGCGATCCTCGTACGATCCATACGATATCGAGAAGCGGCAGGCCACCAGCGGATCAGTCCAGACCGGAAAGTGGAAGGCGCCTGCTGCGGCCAAGACGAGGATCACGAGG…
PeGATA27	ATGCTTCACCATTACAGCGGAAACGACGCTTGCCCCGCCATGGCGTCCACCTTCTCTCTCTTCTTCCCGCAGGTGGAGGAAGCCTGCGACGACTGCAACACCATCACCACCTCTCCTTCCTCCCGGTCCCCCTCGTCGTCGTCCACGGGATCGGTTGACTGCACGCTCTCGCTCGGGACGCCGTCGTCGCGCCGCGCCGCGCCGGAGCCGAAGCGCCGGACGCCGGCGTCTTATCCGTCGCTGTCAGCCACCGTTTCATGGGACCCTGCTGCCGAGTCCTACTACTGCCAGCAGGGCAAGCCCACTACGGCCGGCGCCTCCAAGGGCGCCGTCGGGAGCGTCGGGCACTATCCGCTCCTGGACCGCCGCTGCGCCAACTGCGGCACCACGTCGACGCCG…
PeGATA28	ATGGGTTCCTCAGATCGGAAGGTCGATGGGATCGGGGTGGTGGAGGAAGGGAGGAGGAGCTGCGTCGAATGCCGCACCACCACAACGCCCATGTGGCGCGGCGGGCCGACCGGGCCCAGGTCTCTGTGCAACGCTTGTGGGATCCGGTACCGGAAGAAGAGGAGGCAAGAGCTTGGCCAGGACCAGAAGCAGCCGCAGCAGCATCGTGGTGAGGCAACAACTGAAGTAAAAGAAGGAAAAGACAGTAATAGCAGCAGCAGCAGCAGTAGCAGCAACCTGCAGGTGGTTCAGAAAAGGAGGCTTCTAATGGGAGTGGAGGAGGCTGCTTTGTTGCTCATGACCTTGTCTTCCCCACATGCATCCACATTGCTACATGGCTAA
PeGATA29	ATGGGTCCCTCAGATCGGAAGGTCTGTGGGATCGGGGTGGTGGAGGAAGGGAGGACGAGCTGCGTCGAATGCGGCACCACCACCACGCCCATGTGGCGCGGCGGGCCGACCCGGCCCAGGTCTCTGTGCAACGCTTGTGGGATCCGGTACCGGAAGAAGAGGAGGCAAGAGCTAGGCCTAGACCAGAAGCAGCAGCAGCATCATGGTGAGGCAACAACTGAAGTAAAAGACAGTAATAGCAACAGCAGCAGCAGTAGTAGCAACTTGCAGGTGGTTCAGAAAAGGAGGCTTCTAATGGGAGTGGAGGAGGCTGCATTTTTGCTCATGACCTTGTCTTCCCCACCTTCATCCACATTGCTACATGGC
PeGATA30	ATGGAGGTGACGGCCGAGTGCGCCGGCGGCGTCCGTGCGAAGAAGGAGGCCGGGGCCGGGGCCGGGGACCTCTTCCTCGTCGACGACCTCCTCGACCTGCCGTACGACGAGGAGGAGGATGAGGCGGCGGGGTTGGACGGGGCTTACAGCGCCGGCGCGGCCGGAGGTGGCGGAGAGGCCGGGAACGCGTCGGCCGACTCGTCGACGGTGACGGCGGTGGACAGCTGCAGCAACTCCTTCTCCGGTCTTGGCGCCGACGGGGACTTCTCCGGCGGGCTGTGTGGGAGCCGCAAATTAACACGTTGTATCAAGAACGGGAATACGTTGAAATACGACCAATTGGCGGAGCTGGAATGGCTATCCAACTACATGGGCGAAGACACCTTCCCCACGGAGGAC…
PeGATA31	ATGGAGGAGACGGCCGAGTACAACGTGCATGGCTACTACGGCGGCGACAAGAAGGGTGCGGCGAGCGGAGACCACTTCGTCGTGGACGACCTCCTCGTGCTGCCCTACGACGACGAGGAGGAGGGGGAGGGGGAGGCGGGCCCCTCGCCGGAGGAGGAGTACGACCAACTGGCGGAGCTGGAATGGCTGTCCAACTACATGGGCGAGGGCGTCGACGCCCTCGCCAGCGAGGACCTCCAGAAGCTGCAGCTCATCTCCGGCATCCCCTCCGGCGGCTTCTCCTCGTCGAGCGTACCGCCGGCTCCCGCGGCCCCAGCGGCTGCGGTCGCCTCCGCGATGCAACCCGGCATCTTCCACCCGGAGGGCCCTGTCCCCGCCAAGGCACGTAGCAAGCGCTCC…
