## Additional file 2: Table S2 for "Genome-wide analysis of GATA factors in moso bamboo (*Phyllostachys edulis*) unveils that PeGATAs regulate shoot rapid-growth and rhizome development"

### Sheet: Table S2
Table S2. The amino acid sequences of PeGATA factors
Gene name	Sequence
PeGATA1	MAEREGFSVEDLLDLEEFCEADKDGAEEHEGEEAPPAAADQEKSNDDSQQSSVVSYELVPPPPPPPEIVDLPAKRSKRSRASGWSLSGAPPFSDSTSSSSTTTTSSCSSSASFSPFFLLDSPPLGVSDLPEDYHHLPPPAKKYKHKHKPKKRGRKPKQLPPHPFSAAAASPAGSHCGVQKTPQWRAGPEGAKTLCNACGVRYKSGRLLPEYRPACSPTFVGSIHSNSHRKVLEMRRKKDADLITTAAPAVASF*
PeGATA2	MASGGFLEEMMREQSLLEATCGDLFDHIDDLLDFPKEDSADDVLLLDAPAPGSPLSARIIDVGYGKPAPPPLVAPPPAQGDAAFFDAQGALGAEAFDGKNGHIGSCDELDMDMAQLEWLSELFDDTSIPHEPAFPGASCPAPIKASALAANAGVVLPDKMEDALFRSSSPISVLEHNSFNAANNGGSSSASSSSSASSSSESFSGSGRAWSAPAPPVLVIPARARSKRSRPSAFTAVRAAAPAEETTILVPTPMYSSTSSHSDPESIAESNPHPPPMKKKKAKKPRATAVASDADAEADADADYEEGGAHALPPGAVRRCTHCQIEKTPQWRAGPLGPKTLCNACGVRYKSGRLFPEYRPAASPTFVPSIHSNSHKKVVEMRQKVVRNGDPSCDLLQYI…
PeGATA3	MVFCFPPHTPPSPLLHLEISPTRPLFLRPLRSSHPPFLPPSLPPPSASLPSTLPPSPAPNPYYSSSLAAAGRPSGVAARYRKQRSATDQETPRPEPPPLDPRAGAVERRSCGEGGAGEGSAGVVLDPPILATEMGSSVEKGSGSPDPDERTASGEPKACTDCHTTKTPLWRGGPSGPKSLCNACGIRYRKKRREALGLDAGEGAEQQQQKKTKREREEVTVELRVVGFGKEVVLKQRRRMRRRRRLGEEEKAAILLMALSSGVIYA*
PeGATA4	MEQYESQQEHEEDEEEAEEDHEGGAGEVVPMDADVATAAAADAHGAMVPAAAAAAEAGGVPHIGSNTLTLSFQGEVYVFESVSAEKRLNFPHRVASLMRFREKRKERNFDKKIRYTVRKEVALRMHRNKGQFTSSKSKAEEATSTVTSSDGSPNWGAVEGRPSSASECHHCGASATQTPMMRRGPDGPRTLCNACGLMWANKILVLEATSRCHHCGASATQTPMMRRGPDGPRTLCNACGLMWANKGMMRDLSKAPTAPLQVVPSATKDGQNGIAEAPGGEQQNHPAAAAAEAPAPAANGHDS*
PeGATA5	MVGGGAADKDAAAQAEELPSGAGASLIGFFDHTVAVSPMTVAEGLEVAAGGEGQGEGEEEEELEWLLNKDAFPSVETMAAEVEAAPARAAVGPRTKGLRRRRRVTAPWSLPPVLPSPPQAAAGAPRRRCTHCAVEETPQWRLGPDGPRTLCNACGVRFKSGRLFPEYRPANSPTFSPLLHSNSHRRVQEMRRQSEDETSAADRASAKARRAERAEDK*
PeGATA6	MAEAVLEGSEPVDLSKHPSGIVPTLQNIVSTVNLDCKLDLKAIALQARNAEYNPKRFAAVIMRIREPKTTALIFASGKMVCTGAKSEQQSKLAARKYARIIQKLGFPAKFKDFKVQNIVGSCDVKFPIRLEGLAYSHGAFSSYEPELFPGLIYRMKQPKIVLLIFVSGKIVLTGAKVRDETYTAFENIYPVLTEFRKVQQWFHAMLLFTLQESEDGSVEWLSIYVDGCLSSSASYTNSVFVEQAPTTMTNQNAAKPKLPPPSSSTSRRKKRSLASVINDDDDQHCFTLFVEPPLLLLDQKHWLAESELILPKKDKDQELVRQQEREQEEDKKCKMSAGMQFQQEQLVRRCSRCLSNQTPQWRRDGPSGPKMLCNACALRLKAGNGLTTVSKKLCGQEID…
PeGATA7	MDPSPPVDKVDPDECTASGEPKACADCHTTKTPLWRGGPTGPKSLCNACGIRYRKRRRQALGLDATETEGAEQQQQQQHRKKAKKENKEDEVTVELHMVGFGKDVVLKQRRRMRRRKCLGEEERAAILLMALSSGVIYA*
PeGATA8	MLQELAPCTCGLLYGSCGGGCGGAAAAFSLLFPMASGQYYYRQCGAEEEDGPVDCTLSLGTPSTRRAVPSALAGGKQEGAVASCKEAALPARRCANCDTTSTPLWRNGPRGPKSLCNACGIRYKKEERRAAAAVAPPPPQDSGVGYAYGYGRQQQPPTQWGCYGPAGAAKSASFAMFGDVDTAEVDGTCLSWRLNMMPSSPAFAVRERPSLFQYY*
PeGATA9	MASEWEMAMGVELGMGMGTYHNAPGITAAPMGHHGNGGGFSTAHHFYGMPPMGDAMRVDELLDLSNAGAHEFFPASATAAAADNGHHLGAMGEPSANTPSATSSDHQTSMLSFADEFYIPSEEAAELEWLSKFVDDSYSDIPNYSPAAHAAMAAAAAASAASNGGVNSAGRDSCITAAPGRGARSKRSRATAAAAAAWHSLVPRPPSQSSPSSSCSSSDFPSSKPARPNGSNSNRGKKIPGAGGAAGEVGMEGGVRRCTHCASEKTPQWRTGPLGPKTLCNACGVRFKSGRLMPEYRPAASPTFVLTQHSNSHRKVIELRRQKEIILIRGSHRDAAAAAAASAAAGSAGATGRPDLMFRDYGVC*
PeGATA10	MEATAEYNVHGYYAGSGRDKKGAACGDHFVVDDLLVLPYDDEEEGEGEAAGAGTLAGFGNASADSSTVTALDSCSNSFSGLADGDFSGELCEPYDQLAELEWLSNYMGEGVDAFASEDLQKLQLISGIPSGGFSSARVPPAPAAPAAAATSAAQPGIFLPEAPVPAKARSKRSRAAPGNWSSRLVVLPPPPASPPSPASMAISPAESGVSAQAFPVKKLSNPAKKKDALPQAHPSRASAPSGCSAAAGEGMRCLHCETDRTPQWRTGPMGPKTLCNACGVRYKSGRLVPEYRPAASPTFMVSKHSNSHRKVLELRRQKEVEQQPLQHQLHVAGGGVGSLMHMQSPLLFDGPSASPIVGGDDFLIHHRLGTDFRQLI*
PeGATA11	MDVHPPNAAASSPLGDLFPHEPAMESEDSSVEWLSIYVEDCLSSSASYTNPVFAEQAPTTMTNQNAARPKLPPPSSSNSRRKKRSLASVISEDDDQHYFTLFVEPPLLLLDQKHWLAESELILPKKDRDQELVQQQEREQEEEKKCKMSAGMQFQQEQPVRRCSRCLSNQTPQWRRDGPSGPKKLCNACGLRLKAGNGFTTISKNRCGQEIDKEQEQGKRQDKKKIKKIAYVNEELPPEEPVKRCTHCMSYKTPQWRAGPLGPKTLCNACGVRFKSGRLLPEYRPANSPTFVSYMHSNSHKKVMQLRQAVAHSDK*
PeGATA12	MLHEAAPCTCGLLYGSCGGGCSLLFAAAPGDHHHYKQCGDEEAGGFDGSAYGGSVDCTLSLGTPSTRRAEAGARVPAAVAGLPWEAVPSCNGRTDQANACANCDTTSTPLWRNGPRGPKSLCNACGIRYKKEERRAAAAAVAPTALPSDSGVEYAYGYARQQQQQWGCYGSAVAKAASFGMFSDAAAEDGPCLPWGLGVMPSASPAFGAVREMPSLFQYY*
PeGATA13	MDPSPPVDKVDPDECTASGEPKACADCHTTKTPLWRGGPTGPKSLCNACGIRYRKRRRQALGLEAAAEGAEQQQQKKKSKKEDEVTVELHMVGFGKDVVLKQRRRMRRRKCLGEEERAAILLMALSSGVIYA*
PeGATA14	MAADGHDPLLPSDGAAGEDDAAAAEALLSAASEQLTLVYQGEVYVFDPVPPQKVQAVLLVLGGCEVPPGLVSMTVPSASDEKSTTAAARRVASLMRFREKRKERCFDKKIRYSVRKEVAQKMKRRKGQFAGRADFGDVACSSAAFGSPANREDDHFRETHSRLTPAMRRGPTGPRSLCNACGLKWANKGTLRSPLNAPKVTVQHPTNLSKMCDTDDNKVILRAEHNQATIKIDSEMIPEQEQKLEVLPPTEDDSKAPS*
PeGATA15	MSGHHDAKPYQPRRGPEHPPPLQPAEEEAAAEAEAMEQHESQQEHEEGEEDGEEEHEGGAEEAAPTDADVAAAAVDAHGAMVPAAAAEARGVPHVGSNTLTLSFQGEVYVFESVPVEKRLNFPHRVASLMRFREKRKERNFDKKTRYTVRKEVALRMQRNKGQFTSSKSKAEEATSTVTSSDGSPNWGAVEGLPPSASECHHCGISATLTPMMRRGPDGPRMLCNACGLMWANKGMMRDLSKAPTAPLRVVPSATKDGQNGSAEAPGGEQQNPAAASAPAPAPAPAPAPAPAPAANGHDSSPRNDLYSSTASLPPPFRPLPFPTRVVASHHDQSNGVGKARRVRRRMRRGTRRWSLCTETSTVSPRCWGYKDSLMKVQALRVNYSSESKKREALESHIA…
PeGATA16	MDSSVEKGSGSLDPDERTASGEPKACTDCHTTKTPLWRGGPSGPKSLCNACGIRYRKKRREALGLDAGEGAEQQQKKKTKREREEVTVELRMVGFGKEVVLKQRRRMRRRRRLGEEEKAAILLMALSSGVIYA*
PeGATA17	MDPPILFPFVINNSSPSDSSLIYGSDHHLRQHQAILEPQHMIGGSSSVFATPFPTVESIHDDMIERSSYDPYDMEKLQVTSGSVKTGKWTAPAAAKMRITRKTSDSGVGGAAKKPRRRAQAYEDHNHSSMMNQPLGVIRVCSDCNTTKTPLWRSGPCGPKAAEGAAGDDGLRGGAKVGTPSDAATAHPKVKKEKRADVDRSLPFKKRCKLVVQDHTATTAAAADDKAIAKSAEVVNWGKSSAAAAACFRSSAFAVQDEITDAAMLLMTLSCGLVRS*
PeGATA18	MSTIYMSQLSTLPLMEGDQDQGHFPAFHLLAKDPPILFPFMINSPVEHQGQSYGDQHLRHQVLGESNQQFNDHMMMGGSDAFPTPAQFRPTIQSIGSDMMQRSSYHPYDIENKRADGSASKWTSTTPPAKMRIVRKATNDTEGGAARKPRRRAQAYQADESQKQQQLAMGVIRVCSDCNTTKTPLWRSGPCGPKVKLLSRHPLSLIFMCSMCNFASYRVLQVVTLIPSTQHI*
PeGATA19	MCVIQSEEAAELEWLSKFVDDSYSDIPNYSSAAHAAMAAAAAASAASNGGVNSAGQDSCITAALGRGARSKRSRATAAAAAARHSLVPLPPSQSSPSSSCSSSDFPSSKPARPNGSIGSRGKKSPGAGGPAGDVGIEGGVRRCTHCGSEKTPQWRTGPLGAKTLCNACGVRFKSGRLMPEYRPAASPTFVLTQHSNSHRKVMELRRQKELILIRGSHRDAAAAAAAAGSAGSTGRPELMFRDYGVC*
PeGATA20	MAVPNAYDEKSTTVAARRVASLMRFREKRKERCFDKKIRYSVRKEVAQKMKRRKGQFAGRAHFGDGACSSAACGSPANGEDDHFRETHCQNCGISSRLTPAMRRGPAGPRSLCNACGLMWANKGTLRSPLNAPKMTLQHPANLSKMGDTDNNKAILHAEHNQATIKIDSEM*
PeGATA21	MAALRSSQRTYEAAEEIAAAAAAGPAAWGAVERGVGLLGEGFSVEELLDLEELCEVDKEVDELCEAAPAAVEEKSSDSRGSSVLSYELMPLPPPVIDLPEVALSAADSMRIPTICALSTEALVPVKAKRSKRSRASVWSLSGASLSDSTSSSSTTSSCSSSGSFSPFLLLDSPTFVVSDLLDEPPLPKKSKHGKNGKHTPKKRGRKPKHHLPPQLSGGAASSPVPGDRRCSHCGVQKTPQWRAGPEGAKTLCNACGVRYKSGRLLPEYRPACSPTFVNALHSNSHRKVLEMRRKKEPVIVAAAAAVASF*
PeGATA22	MTGLGMADGGSYPQEAAVADLQQDQAATRSNSGGYPSPLHLLSTLSPSIYGFAPFWGSDRVPQRIRSRANPESDRVIQIGVRRWLPRIRCQNCGTSEKMTPAMRRGPAGPRTLCNACGLMWANKGTLRSCPKANVEAPLVTIERSNAAVSQSKSGTDNKALVAPNNDIVAASNVEAMGESGPANAAAIEGAPKAQLE*
PeGATA23	MSDAAATQDADAEMHHATAAAAADDDDDDTEEQDEDEDDEEEEEEDPPLAEEPPAPAPVTALPGSLNQLTLLFQGEVYVFESVTPEKLKSVFQVQTVLLLLGSGEMPPGSAGMVLPNQHENRGYDDILRRTDIPAKRVASLIRFREKRKERNFDKKIRYAVRKEVALRCQNCGTSEKMTPAMRRGPAGPRTLCNACGLMWANKFLPYYFLWAWRKLFVDEQYTHEQYYHARDIIPLSVKQLVLELQHRATNSSDRGTLRSCPKAKVEVPMVAIEQSNAAVSQSQSGTDNKALVAPNNDNVAASNGEAVIQANDELKLCIDFASMGDSGPANSAAIGGAPKAQPE*
PeGATA24	MSTIYMSQLCSLPLMEGDQDQGHSPAFHLAKDPPILFPFNFMINSPVEHQGQSYGDQHLWHQVLGESNQQFNDHMMTGGSDAFPTPALFRPTIQGIGSDMIQRSSYDPYDIENKPADGSASKWTSATPPAKMRIVRKATSNDLEGGAARKPRRRAQAYQADESQQQQQQQQQQAMGVIRVCLDCNTTKTPLWRSGPCGPKSLCNACGIRQRKARRAMAAVTAAAANGGAAGVGTPVSNAQAKPKKQEKRADVDRSLPFKKRCKMVDHAAAAAAPATAAKAAAGVAAPKKDHDHVGENVAAASLSKAGSPPAFLHGFPRDEITDAAMLLMTLSCGLVRS*
PeGATA25	MTHQTLISSTPAFSSASHFPHAASSSSSPSLSPRSSYSCAAAATSVMSSFAHHHGSLVEREGRMAALRSSHRTYEAAEEMAAAAAAGPAAWGAAERGVGLLGEGFSVEDLLDLEELCEVDKEVGELCEAAPAAVEEKSSDSHGSSVVSYELMPLPPPVIDLPAHDAEELEWVSRIMDDSLAELPPPPQLPAAPLAAWPPKHRRPQEAALSAADPMRSPTICALSTEALVPVKAKRSKRSRGSVWSLSGVPLSDSTSSSSTTSSCSSSGSFSPLLLLDSPTFVVSDLLDEPTRPKKYKHGKNGKHKPKKRGRKPKHHLLPQLSGAAASPPFPGDRRCSHCGVQKTPQWRAGPEGAKTLCNACGVRYKSGRLLPEYRPACSPTYVSALHSNSHRKVLEMRR…
PeGATA26	MSAIYMSQLSTTLPLMEGDRHHQGHFQAFTLPKDPPILFPFVVNNSSPSDSSLIYGSDHQLRQHQAILESQHMIGGSSSVFATPFPTVESIRDDMIERSSYDPYDIEKRQATSGSVQTGKWKAPAAAKTRITRKTSDPGSIGGAAKKPRRRAHAYEDGNHSSSMNQPLGVIRVCSDCNTTKTPLWRSGPRGPKSLCNACGIRQRKARRAMMASGASTEGAKVGTPSDAATAHPKVKKEKRADVDRSLPFKKRCKLVVQDHTAGTAAAADDKATVKSAEVVAAVPTRDLVDSIGANWRKSSAAATACFRSSPAFAVQDEITDAAMLLMTLSCGLVRG*
PeGATA27	MLHHYSGNDACPAMASTFSLFFPQVEEACDDCNTITTSPSSRSPSSSSTGSVDCTLSLGTPSSRRAAPEPKRRTPASYPSLSATVSWDPAAESYYCQQGKPTTAGASKGAVGSVGHYPLLDRRCANCGTTSTPLWRNGPRGPKSLCNACGIRFKKEERRAAAAAESGGAWCGYSAQHAHGSAPKAPRAVSYAEEALPCGDVDAEAPFLAWRLNVVPPAPARPTAFSVWP*
PeGATA28	MGSSDRKVDGIGVVEEGRRSCVECRTTTTPMWRGGPTGPRSLCNACGIRYRKKRRQELGQDQKQPQQHRGEATTEVKEGKDSNSSSSSSSSNLQVVQKRRLLMGVEEAALLLMTLSSPHASTLLHG*
PeGATA29	MGPSDRKVCGIGVVEEGRTSCVECGTTTTPMWRGGPTRPRSLCNACGIRYRKKRRQELGLDQKQQQHHGEATTEVKDSNSNSSSSSSNLQVVQKRRLLMGVEEAAFLLMTLSSPPSSTLLHG*
PeGATA30	MEVTAECAGGVRAKKEAGAGAGDLFLVDDLLDLPYDEEEDEAAGLDGAYSAGAAGGGGEAGNASADSSTVTAVDSCSNSFSGLGADGDFSGGLCGSRKLTRCIKNGNTLKYDQLAELEWLSNYMGEDTFPTEDLRKLQLISGIPAASAAGPAQPSGSVLPTEALVPGKARSKRSRVAPCSWSSRLLVLPPPPGSPPSPASAVISPSESGTAAPPFPAKKPAKPAKKKDAPTPSVPNAAAERRRCLHCETDKTPQWRTGPMGPKTLCNDAVQRVRGAVQVGAAGAGVPAVGEPDLRRVEALQLPPQGGRAAAPEGDAAPAPAPAAAAAAAARGRRRRRRRPSSRAEPAAVRWAVGAAHRRRGRIPHPQPHRSRLPAAHLGTPLALELIR*
PeGATA31	MEETAEYNVHGYYGGDKKGAASGDHFVVDDLLVLPYDDEEEGEGEAGPSPEEEYDQLAELEWLSNYMGEGVDALASEDLQKLQLISGIPSGGFSSSSVPPAPAAPAAAVASAMQPGIFHPEGPVPAKARSKRSRAAPGNWSSRLLVLPPPPASPPSPVSMAISPAESGVSAQAFPVKKPSKPAKKKDAPPQAHPSGGSAAAGEGRRCLHCETDKTPQWRTGPMGPKTLCNACGVRYKSGRLVQEYRPAASPTFMVSKHSNSHRKVLELRRQKEMQQQSAQHQPHEAAGGVGSLMHIPSSLLFDGPSASPIVGGDDFLIHHRLGTDFRQLI*
