## Additional file 3: Table S3 for "Genome-wide analysis of GATA factors in moso bamboo (*Phyllostachys edulis*) unveils that PeGATAs regulate shoot rapid-growth and rhizome development"

### Sheet: Table S3
Table S3. List of protein motifs identified in PeGATA factors
Motifs	Best possible match	E-value	Sites	Width	Annotation
Motif1	KTPQWRAGPTGPKTLCNACGIRYKSG	1.1e-497	29	26	GATA zinc finger
Motif2	LLPEYRPAASPTFVSSLHSNSHRKVLELR	7e-176	11	29
Motif3	RRVASLMRFREKRKERNFDKKIRYSVRKEVALRMQRRKGQF	3.3e-89	5	41	CCT domain
Motif4	EVTVELKMVGFGKEVVLKQRRRMRRRRLLGEEEKAAILLMALSSGVIYA	8.9e-79	6	49
Motif5	ERRRCSHCGTT	5.6e-73	28	11	GATA zinc finger
Motif6	VPATPRPTIZSIGDDMIZRSSYDPYDIEK	1.1e-35	4	29
Motif7	DZAAELEWLSNYVDDSLSDLPSYSNAKLAEIAPAP	3.1e-35	8	35
Motif8	FPFNFMINSPVEHQGQSYGDQHLWHQVLGESNQQFNDHMMMGGSDAF	3.1e-24	2	47
Motif9	NTLTLSFQGEVYVFESVPPEKRLNF	2.7e-23	4	25	TIFY domain
Motif10	HFLVEDLLDLPEDDEEDEEV	1.2e-27	9	20
