## Additional file 4: Table S4 for "Genome-wide analysis of GATA factors in moso bamboo (*Phyllostachys edulis*) unveils that PeGATAs regulate shoot rapid-growth and rhizome development"

### Sheet: Table S4
Table S4. Gene expression of PeGATA genes in different rhizome tissues
LB:lateral buds; NS: New shoot tips; RT: Rhizome tipds
Gene ID	LB rep1	LB rep2	LB rep3	NS rep1	NS rep2	NS rep3	RT rep1	RT rep2	RT rep3
PeGATA1	18.842	15.7969	14.4357	10.4527	12.4614	15.7465	13.0985	12.3689	10.9619
PeGATA2	21.3931	22.2335	18.0463	9.37283	8.90787	10.392	26.9246	30.3135	26.0474
PeGATA3	68.0202	69.5076	57.3017	47.7787	46.4559	85.8275	99.5363	86.6637	87.1258
PeGATA4	5.04837	6.82434	6.3112	6.08483	4.06489	5.63856	8.51938	7.89904	7.94677
PeGATA5	0.185261	0.313731	0.293365	0.0998266	0	0.113956	0.182773	0.0917931	0
PeGATA6	15.5096	15.864	15.6464	32.0978	31.1714	24.6597	16.1202	17.456	18.475
PeGATA7	32.7423	34.0339	33.1949	45.7006	50.482	65.1225	39.133	37.5919	33.9267
PeGATA8	0.373953	0.422182	0.493469	0.403004	0.200735	1.0351	0.553395	0.185286	0.75826
PeGATA9	10.2012	7.33476	6.25698	2.14961	2.93681	3.71584	7.25297	5.70395	5.7779
PeGATA10	0.696327	1.14896	1.18747	0.404073	0.690061	1.05432	0.581285	1.11467	0.597356
PeGATA11	4.60105	4.76157	6.61123	23.3462	19.9643	19.1821	7.37627	7.15579	7.45063
PeGATA12	1.27923	0.206315	0.675226	0.295415	0.392387	0.112409	0.901459	0.724376	0.555829
PeGATA13	35.0326	21.0707	22.6098	26.0487	28.5774	42.7213	38.0334	31.6839	31.9503
PeGATA14	2.02715	2.99276	2.05771	2.01657	1.67409	2.97341	1.76916	1.46798	1.73902
PeGATA15	3.98161	4.10844	3.97732	3.36814	4.6423	5.95163	8.61654	6.36389	7.68281
PeGATA17	1.16641	0.823025	0.615678	1.72841	0.78265	0.807152	0.0719214	0	0.14782
PeGATA18	0.784495	0.590447	0.460097	0	0.842221	0.214466	0.687962	0.172756	0.353491
PeGATA19	8.71538	6.84899	7.12599	2.20998	2.38504	5.88648	4.04627	4.23362	3.81162
PeGATA20	5.51799	3.31363	4.58581	3.92226	1.00834	3.89967	3.47481	1.27977	3.33282
PeGATA21	16.5456	12.4285	11.4154	13.4083	9.02143	16.428	11.8891	13.233	10.963
PeGATA22	47.2201	40.4143	42.9587	48.91	47.7385	51.8176	49.705	47.7027	42.497
PeGATA23	7.08235	5.28645	3.89282	2.33392	1.69665	4.32041	3.75346	4.87222	3.79789
PeGATA24	4.40802	3.63151	3.39576	3.65913	3.06965	2.27172	4.70141	5.54874	5.13335
PeGATA25	21.8503	19.668	18.1834	16.8653	18.2804	20.0999	18.3524	17.1661	18.1114
PeGATA26	1.01866	1.82653	1.13864	0.258305	0.128661	0.221149	0.236466	0.593795	0.364505
PeGATA27	0.0881812	0.0995537	0.186182	0	0.0946699	0.108482	0.0869967	0	0.178804
PeGATA28	11.189	14.6171	9.78708	4.47876	1.71605	2.3597	3.627	5.86071	4.3755
PeGATA29	6.62082	10.6514	9.78524	1.24865	1.5993	1.22176	2.28616	2.95243	2.01374
PeGATA30	0.103823	0.234425	0.109603	0.055944	0.167193	0.191586	0.051214	0.411535	0.0526299
PeGATA31	0.366045	0	0	0	0	0.0750524	0.240752	0.120912	0
PeGATA16	335.85	354.137	283.543	289.617	275.149	421.386	407.582	392.695	372.671
