## Additional file 5: Table S5 for "Genome-wide analysis of GATA factors in moso bamboo (*Phyllostachys edulis*) unveils that PeGATAs regulate shoot rapid-growth and rhizome development"

### Sheet: Table S5
Table S5. Gene expression of PeGATA genes under GA treatment
Gene ID	mock_rep1	mock_rep2	mock_rep3	GA_rep1	GA_rep2	GA_rep3
PeGATA1	13.3681	11.8285	13.4275	8.48689	11.0823	8.04534
PeGATA2	23.8065	25.5329	24.7049	24.7139	24.2232	25.0489
PeGATA3	29.3257	26.477	30.951	29.907	31.1676	31.2348
PeGATA4	2.28488	2.255	2.22465	2.81525	3.15719	2.86515
PeGATA5	0.28789	0.336465	0.17659	0.147798	0.212384	0.129961
PeGATA6	10.4549	10.4246	10.1686	8.23075	8.22694	9.08986
PeGATA7	23.9171	22.7029	26.0314	37.3301	34.8121	31.8967
PeGATA8	0.22703	0.413924	0.322285	0.461552	0.516814	0.599551
PeGATA9	19.8195	19.7214	18.3595	24.8123	25.179	24.2358
PeGATA10	3.57099	3.95811	3.60361	12.9513	11.2904	11.6223
PeGATA11	1.44974	1.88444	1.5198	1.92785	1.87816	1.40068
PeGATA12	0.741275	0.357369	0.511531	0.856258	0.615216	0.611748
PeGATA13	7.89932	6.80352	8.81153	9.84255	9.20257	8.93901
PeGATA14	2.94233	3.4482	3.21051	4.43232	4.35827	4.25767
PeGATA15	0.755571	0.915169	0.893823	0.999721	0.993558	1.20349
PeGATA16	31.2245	29.8146	31.0614	27.3717	27.1145	26.7635
PeGATA17	7.15308	7.45152	8.02171	4.20296	4.19635	4.1157
PeGATA18	12.7083	11.612	12.9077	6.67255	6.514	7.79044
PeGATA19	12.0057	11.7997	12.2765	15.7535	14.7649	13.2185
PeGATA20	2.35113	1.6487	1.54518	2.20887	1.67255	2.02986
PeGATA21	13.6364	12.2462	13.4529	11.6878	11.0109	9.49978
PeGATA22	11.0742	13.7059	12.422	12.4352	12.0942	12.6374
PeGATA23	9.71756	8.93388	9.15641	8.2229	9.72626	9.38246
PeGATA24	3.07935	2.51469	2.82817	1.90908	2.29226	1.97958
PeGATA25	11.3716	10.8278	11.6605	9.56832	7.8912	5.78662
PeGATA26	11.1429	11.8216	13.7817	6.91536	6.82505	6.22277
PeGATA27	0.0731431	0	0	0.0337955	0.173442	0.0742922
PeGATA28	1.16304	0.864995	0.833848	1.04219	1.20344	1.07392
PeGATA29	34.5849	35.2627	32.5668	36.3062	36.9373	34.1447
PeGATA30	0.295862	0.0778009	0.0583329	1.33284	0.771724	0.863966
PeGATA31	0.913148	1.12058	0.932928	2.37808	2.67712	2.36089
