## Additional file 6: Table S6 for "Genome-wide analysis of GATA factors in moso bamboo (*Phyllostachys edulis*) unveils that PeGATAs regulate shoot rapid-growth and rhizome development"

### Sheet: Table S6
Table S6. Gene expression of PeGATA genes under auxin treatment
Gene ID	Mock_1	Mock_2	Mock_3	Auxin_1	Auxin_2	Auxin_3
PeGATA1	17.2	21.74	14.61	32.26	18.88	26.45
PeGATA2	28.63	35.82	25.82	30.85	21.79	17.59
PeGATA3	26.19	32.36	27.65	32.5	21.99	22.63
PeGATA4	2.89	2.32	2.81	2.33	3.24	2.83
PeGATA5	0.33	0.17	0.31	0.32	0.08	0.15
PeGATA6	6.66	6.72	7.23	7.42	6.04	6.96
PeGATA7	26.48	41.62	25.05	46.06	26.19	27.94
PeGATA8	0.66	1.23	1.05	1.92	2.82	1.65
PeGATA9	16.98	20.91	18.03	9.56	10.96	7.74
PeGATA10	15.67	29.25	27.27	20.59	24.3	18.21
PeGATA11	2.78	3.01	3.82	4.21	2.77	3.95
PeGATA12	0.41	0.43	0.72	0.63	0.16	0.07
PeGATA13	24.69	32.03	23.9	36.54	25.61	27.17
PeGATA14	6.22	6.69	6.07	7.01	5.87	7.46
PeGATA15	1.75	1.66	1.96	2.24	2.05	2.24
PeGATA16	0	0	0	0	0	0
PeGATA17	0	0	0	0	0	0
PeGATA18	8.18	11.68	11.03	9.58	11.43	7.62
PeGATA19	6.45	4.76	5.23	5.53	6.55	6.04
PeGATA20	15.31	17.88	14.07	20.8	13.39	15.02
PeGATA21	25.23	22.12	24.96	21.3	18.7	18.03
PeGATA22	14.17	16.28	13.5	16.99	12.86	15.43
PeGATA23	0.37	0.62	0.77	0.2	0.53	0.1
PeGATA24	11.35	12.07	9.6	17.82	9.11	12.02
PeGATA25	0.21	0.11	0	0.15	0.16	0
PeGATA26	0	0	0	0	0	0
PeGATA27	4.96	4.52	4.15	3.97	2.97	2.44
PeGATA28	64	64.47	62.26	38.26	46.19	48.95
PeGATA29	1.57	5.34	1.05	1.51	1.15	0.83
PeGATA30	6.92	9.55	7.81	11.44	10.54	12.89
PeGATA31	127.1	158.07	116.35	132.84	97.65	100.66
