## Additional file 7: Table S7 for "Genome-wide analysis of GATA factors in moso bamboo (*Phyllostachys edulis*) unveils that PeGATAs regulate shoot rapid-growth and rhizome development"

### Sheet: Sheet1
Table S7. List of primers used in this study
Usage	Name	Primer sequence
Subcellular localization	PeGATA7-F	5'-TGACCTCGAGACTAGTATGGATCCATCCCCTCCCGT-3'
	PeGATA7-R	5'-AGGTGGAGGTCCCCCGGGGGCGTAGATGACGCCGGA-3'
	PeGATA20-F	5'-TGACCTCGAGACTAGTATGGCTGTACCTAATGCATATGATG-3'
	PeGATA20-R	5'-AGGTGGAGGTCCCCCGGGCATCTCAGAGTCAATTTTGATTGTGGC-3'
	PeGATA26-F	5'-TGACCTCGAGACTAGTATGTCTGCCATCTACATGAGCCAG-3'
	PeGATA26-R	5'-AGGTGGAGGTCCCCCGGGTCCCCGGACAAGCCCGC-3'
	PeGATA28-F	5'-TGACCTCGAGACTAGTATGGGTTCCTCAGATCGGAAG-3'
	PeGATA28-R	5'-AGGTGGAGGTCCCCCGGGGCCATGTAGCAATGTGGATGC-3'
Cloning	PeGATA26-F	5'-TGACCTCGAGACTAGTATGTCTGCCATCTACATGAGCCAG-3'
	PeGATA26-R	5'-AGGTGGAGGTCCCCCGGGTCCCCGGACAAGCCCGC-3'
qRT-PCR	PeGATA1-F	5'-GAGATTGTTGACCTGCCGG-3'
	PeGATA1-R	5'-TGTGCTTGTACTTCTTCGCC-3'
	PeGATA2-F	5'-GCCAATGTACTCGTCCACCT-3'
	PeGATA2-R	5'-CTTCTCGATCTGGCAATGCG-3'
	PeGATA3-F	5'-GGTGTTGTGTTAGATCCGCC-3'
	PeGATA3-R	5'-CCTCCCTTCTCTTCTTCCGG-3'
	PeGATA4-F	5'-CGGGAAAAGCGGAAAGAGAG-3'
	PeGATA4-R	5'-TTCCACTGCACCCCAATTTG-3'
	PeGATA5-F	5'-CACACGGTAGCTGTTTCTCC-3'
	PeGATA5-R	5'-TCCTTGTTCAAAAGCCACTCC-3'
	PeGATA6-F	5'-CTAGCTCGGCATCCTACACA-3'
	PeGATA6-R	5'-AGGAGTAGTGGTGGCTCAAC-3'
	PeGATA7-F	5'-CTGCCACACCACCAAGACT-3'
	PeGATA7-R	5'-TGACCTCGTCCTCCTTGTTC-3'
	PeGATA8-F	5'-ACAAGAAGGAAGAGAGGCGC-3'
	PeGATA8-R	5'-CATCATGTTGAGCCGCCAC-3'
	PeGATA9-F	5'-AGACGTCGATGCTCTCCTTC-3'
	PeGATA9-R	5'-TGATACAGCTGTCTCGACCA-3'
	PeGATA10-F	5'-TGTCGAAGCACTCCAACTCC-3'
	PeGATA10-R	5'-GTGGATCAAGAAGTCGTCGC-3'
	PeGATA11-F	5'-TAGCTCTGCGTCGTACACAA-3'
	PeGATA11-R	5'-AGGTGGCTCAACAAACAACG-3'
	PeGATA12-F	5'-AACTGCGACACGACTTCAAC-3'
	PeGATA12-R	5'-GTCGCTGAACATACCGAACG-3'
	PeGATA13-F	5'-CTCCTGTCGACAAGGTGGAT-3'
	PeGATA13-R	5'-CTCGTCCTCCTTCTTGCTCT-3'
	PeGATA14-F	5'-ACCCACTCAAGGCTTACTCC-3'
	PeGATA14-R	5'-ACTCAGATTGGTGGGATGCT-3'
	PeGATA15-F	5'-CGGGAAAAGCGGAAAGAGAG-3'
	PeGATA15-R	5'-TTCCACTGCACCCCAATTTG-3'
	PeGATA16-F	5'-GACTGCCACACCACCAAGA-3'
	PeGATA16-R	5'-CCTCCTCCCTCTCCCTCTT-3'
	PeGATA17-F	5'-CCATCACTTGAGGCAGCATC-3'
	PeGATA17-R	5'-ACTGATCCACTGGTGACCTG-3'
	PeGATA18-F	5'-GACATGATGCAGCGATCCTC-3'
	PeGATA18-R	5'-CTTCTCCTTGGCTTTCTCGC-3'
	PeGATA19-F	5'-TCAACTCGGCTGGTCAAGAC-3'
	PeGATA19-R	5'-GGCTCTTCTTACCACGGCT-3'
	PeGATA20-F	5'-GCACAAAAGATGAAACGGCG-3'
	PeGATA20-R	5'-CGACGCATTGCTGGAGTAAG-3'
	PeGATA21-F	5'-GAGGTGGACAAGGAAGTGGA-3'
	PeGATA21-R	5'-ATATGGTCGGGATGCGCATA-3'
	PeGATA22-F	5'-CCTTCATCTCCTCTCGACCC-3'
	PeGATA22-R	5'-TGCCGGTGTCATCTTTTCAC-3'
	PeGATA23-F	5'-TGTCCTCGAGCTGCAACATA-3'
	PeGATA23-R	5'-GCTTTGTTGTCGGTTCCACT-3'
	PeGATA24-F	5'-CCCCAAGTCTCTTTGCAACG-3'
	PeGATA24-R	5'-TCTTGCACCGCTTCTTGAAC-3'
	PeGATA25-F	5'-ACCTCCGTTATGTCGTCGTT-3'
	PeGATA25-R	5'-ACTTCCTTGTCCACCTCGC-3'
	PeGATA26-F	5'-TGGTGGATCATCAAGCGTCT-3'
	PeGATA26-R	5'-TCCTCGTGATCCTCGTCTTG-3'
	PeGATA27-F	5'-CACCATCACCACCTCTCCTT-3'
	PeGATA27-R	5'-CTGGCAGTAGTAGGACTCGG-3'
	PeGATA28-F	5'-CGGAAGAAGAGGAGGCAAGA-3'
	PeGATA28-R	5'-GCCTCCTCCACTCCCATTAG-3'
	PeGATA29-F	5'-CGGAAGAAGAGGAGGCAAGA-3'
	PeGATA29-R	5'-GGATGAAGGTGGGGAAGACA-3'
	PeGATA30-F	5'-GAAGCCTGCCAAGAAGAAGG-3'
	PeGATA30-R	5'-GGAGTTGGAGTGCTTCGACA-3'
	PeGATA31-F	5'-CTGTCAAGAAGCCGTCGAAG-3'
	PeGATA31-R	5'-CGTTGCACAGAGTCTTGGG-3'
	RGA1-F	5'-GGCGCCGGATAATTCTGATC-3'
	RGA1-R	5'-GTTTCACAACGCCGAGAACT-3'
	GAI-F	5'-ACAAGGTCATGTCGGAGGTT-3'
	GAI-R	5'-CTCTCCTCCACCCGATAACC-3'
	GID1A-F	5'-ATCGCGCATAATGTGGCTTT-3'
	GID1A-R	5'-CTTTCCAGTACCAATCGCGG-3'
	GID1B-F	5'-AGGCAGCTTCACTCATTCCT-3'
	GID1B-R	5'-AGTTGAGAGCGTTCCATCCA-3'
	GID1C-F	5'-GTGTGGTGCTGTTGTTGTCT-3'
	GID1C-R	5'-TCCTTGACTCAACCGCTCTT-3'
	GA3OX1-F	5'-GCGATGATCTTGGTTGGGTC-3'
	GA3OX1-R	5'-GGCGATTCAACGGGACTAAC-3'
	GA2OX2-F	5'-ACTTCCCATTCAATCCCCGT-3'
	GA2OX2-R	5'-CCGTTTGGTCCAATCCGTTT-3'
	PeUBQ-F	5'-GGGTCGTCCAGTGTCCTCTATTA-3'
	PeUBQ-R	5'-TCAACCAAACCACTGTACCTCAG-3'
	AtACTIN2-F	5'-TGCTGGATTCTGGTGATGGT-3'
	AtACTIN2-R	5'-AATTTCCCGCTCTGCTGTTG-3'
